# The chicken or the egg? Plastome evolution and a novel loss of the inverted repeat in papilionoid legumes

**DOI:** 10.1101/2021.02.04.429812

**Authors:** Chaehee Lee, In-Su Choi, Domingos Cardoso, Haroldo C. de Lima, Luciano P. de Queiroz, Martin F. Wojciechowski, Robert K. Jansen, Tracey A Ruhlman

## Abstract

The plastid genome (plastome), while surprisingly constant in gene order and content across most photosynthetic angiosperms, exhibits variability in several unrelated lineages. During the diversification history of the legume family Fabaceae, plastomes have undergone many rearrangements, including inversions, expansion, contraction and loss of the typical inverted repeat (IR), gene loss and repeat accumulation in both shared and independent events. While legume plastomes have been the subject of study for some time, most work has focused on agricultural species in the IR-lacking clade (IRLC) and the plant model *Medicago truncatula*. The subfamily Papilionoideae, which contains virtually all of the agricultural legume species, also comprises most of the plastome variation detected thus far in the family. In this study 33 newly sequenced plastomes of papilionoid legumes and outgroups were evaluated, along with 34 publicly available sequences, to assess plastome structural evolution in the subfamily. In an effort to examine plastome variation across the subfamily, just ∼20% of the sampling represents the IRLC with the remainder selected to represent the early-branching papilionoid clades. A number of IR-related and repeat-mediated changes were identified and examined in a phylogenetic context. Recombination between direct repeats associated with *ycf2* resulted in intraindividual plastome heteroplasmy. Although loss of the inverted repeat has not been reported in legumes outside of the IRLC, one genistoid taxon was found to completely lack the typical plastome IR. The role of the IR and non-IR repeats in driving plastome change is discussed.

**Significance statement:** Comparative genomic approaches employing plastid genomes (plastomes) have revealed that they are more variable across angiosperms than previously suggested. This study examined 64 species of Fabaceae and outgroups, including 33 newly sequenced taxa, to explore plastome structural evolution of the subfamily Papilionoideae in a phylogenetic context. Several unusual features of the inverted repeat highlight the importance of recombination in plastomic structural changes within and between individuals and species.
