## Supplemental Table S1 for "The chicken or the egg? Plastome evolution and a novel loss of the inverted repeat in papilionoid legumes"

### Sheet: byTreeOrder
Supplemental Table 1
Family	Subfamily	Clade	Species	Voucher information for new plastome sequences	Sample ID or NCBI accession	Number of quality filtered reads	Average depth of coverage	Plastome Size (bp)	LSC (bp)	SSC (bp)	IR (bp)	GC content (%)	Total number of genes	Number of unique genes	Number of unique protein coding genes (duplicated in IR)	Unique tRNA (duplicated in IR)	Unique rRNA (duplicated in IR)	Gene density	Putative gene losses‡	Intron losses ‡	ycf2 repeat (bp)	Breakpoint/reversal distance against NC_047313‡	Tandem repeat (%)	Dispersed repeat (%)	Introns and Inergenic region (%)	Genic DNA	Introns and Intergenic region	Introns and Ingergenic region GC (%)	Genic region (%)
Polygalaceae			Polygala fallax		MT762166.1			164687	83352	8283	36526	36.9	131	110	76 (9)	30 (7)	4 (4)	0.795448	rps16	clpP intron 2, rps12	N/A	N/A	1.43257	2.41649	40.5958	97831	66856	32.6	59.4042
Surianaceae			Suriana maritima		NC_047313.1			164036	90858	20574	26302	35.2	130	111	77 (7)	30 (8)	4 (4)	0.792509		atpF	N/A	N/A	5.81411	1.06074	44.8792	90418	73618	29.6	55.1208
Quillajaceae			Quillaja saponaria		NC_047356.1			160392	89548	19018	25913	36.6	128	111	77 (6)	30 (7)	4 (4)	0.798045			N/A	N/A	1.85159	1.11021	43.9997	89820	70572	32.2	56.0003
Fabaceae	Detarioideae	Amherstieae	Amherstia nobilis	H.C. de Lima 6206 (RB)	RB53	48428248	1010.2	158553	87289	19418	25923	36.5	128	111	77 (6)	30 (7)	4 (4)	0.807301			N/A		2.03649	0.919852	43.3722	89785	68768	32.1	56.6278
	Duparquetioideae		Duparquetia orchidacea		NC_047346.1			158773	89013	18416	25672	36.7	128	111	77 (6)	30 (7)	4 (4)	0.806182			N/A		2.05183	1.0353	44.8974	87488	71285	32.2	55.1026
	Dialioideae		Dialium guineense	H.C. de Lima 2165 (RB)	RB46	48067010	1460.3	161716	89722	18670	26662	35.9	128	111	77 (6)	30 (7)	4 (4)	0.791511			N/A		3.47046	1.06994	44.5763	89629	72087	31	55.4237
	Caesalpinioideae	Mimosoid	Leucaena trichandra		NC_028733.1			164692	93690	18890	26056	35.6	128	111	77 (6)	30 (7)	4 (4)	0.777208			N/A		4.33942	1.43469	45.0781	90452	74240	30.6	54.9219
	Caesalpinioideae	Peltopphorum	Parkinsonia aculeata†	I.S. Choi 1906007 (TEX-LL)	PAAA	48080678	3912.8	159280	89640	18604	25518	36.4	128	111	77 (6)	30 (7)	4 (4)	0.803616			N/A		1.33595	1.06159	43.8285	89470	69810	32.1	56.1715
	Papilionoideae	Swartzieae	Swartzia bahiensis	D.Cardoso 4792 (HUEFS)	BA07	48426252	2173.8	160100	89402	19358	25670	35.6	129	111	77 (6)	30 (8)	4 (4)	0.805746			N/A	2/1	3.09083	0.853976	43.9638	89714	70386	30.5	56.0362
		Swartzieae	Ateleia glazioveana	H.C. de Lima 6279 (RB)	RB01	46890610	1724.1	160684	91142	19066	25238	35.8	128	111	77 (6)	30 (7)	4 (4)	0.796595			N/A		2.86756	0.932475	44.1942	89671	71013	30.8	55.8058
		Angylocalyceae	Castanospermum australe	D.Cardoso 2203 (RB)	RB38	46802350	2576.1	159270	85820	17970	27740	36.4	130	111	77 (8)	30 (7)	4 (4)	0.816224			N/A		1.90603	1.17084	43.2147	90442	68828	32	56.7853
		Dipterygeae	Pterodon abruptus	D.Cardoso 4779 (HUEFS)	MG20	48413048	1092.7	165452	94511	19669	25636	33.6	126	109	75 (6)	30 (7)	4 (4)	0.76155	rps16, rpl20		N/A		8.34668	1.34248	45.7244	89800	75652	27.4	54.2756
		Amburaneae	Myroxylon balsamum	D.Cardoso 2207 (RB)	RB29	48401546	1872.9	179362	93878	3584	40950	34.6	139	111	77 (16)	30 (8)	4 (4)	0.774969			N/A		6.20322	0.692859	43.1189	102023	77339	29	56.8811
		Cladrastis	Styphnolobium japonicum		NC_047059.1			158656	88915	19061	25340	36.1	129	111	77 (7)	30 (7)	4 (4)	0.81308			N/A		2.74836	1.29467	42.9023	90589	68067	31.3	57.0977
		Andira	Hymenolobium janeirense	D.Cardoso 4791 (HUEFS)	BA06	46782380	2094.1	168603	79121	18174	35654	35.9	136	111	77 (15)	30 (7)	4 (4)	0.806629			287	2/1	3.07637	2.3242	44.4263	93699	74904	31	55.5737
		Exostyleae	Harleyodendron unifoliolatum	L.P. de Queiroz 15470 (HUEFS)	BA17	47410478	2122.8	155800	90053	18673	23537	36.1	127	111	77 (5)	30 (7)	4 (4)	0.815148			287		2.59029	1.83725	43.0231	88770	67030	31.2	56.9769
		Exostyleae	Zollernia ilicifolia	M.J. Falcão 93 (RB)	RB07	48277096	2314.2	155528	89955	18561	23506	36.2	127	111	77 (5)	30 (7)	4 (4)	0.816573			287		1.97316	1.67396	42.908	88794	66734	31.4	57.092
		Exostyleae	Exostyles venusta	D.Cardoso 3800 (RB)	RB08	48059702	2936	155942	90046	18232	23832	36.1	127	111	77 (5)	30 (7)	4 (4)	0.814405			287		2.10582	1.7054	43.0724	88774	67168	31.2	56.9276
			Dermatophyllum secundiflorum		NC_047349.1			159674	88523	17193	26979	36.4	128	111	77 (6)	30 (7)	4 (4)	0.801633			287		1.92396	1.71069	43.7861	89759	69915	32.1	56.2139
		Vataireoid	Sweetia fruticosa	D.Cardoso 2222 (RB)	RB06	47003500	1147.5	166042	95551	19261	25615	34.1	128	111	77 (6)	30 (7)	4 (4)	0.770889			269		7.50425	1.69554	46.0757	89537	76505	28.1	53.9243
		Vataireoid	Vatairea guianensis	D.Cardoso 2195 (RB)	RB37	46787250	1677.1	161142	90680	19178	25642	35.1	128	111	77 (6)	30 (7)	4 (4)	0.79433			287		4.32841	1.8738	44.5359	89376	71766	29.8	55.4641
		Ormosieae-Genist.	Ormosia bahiensis	D.Cardoso 4790 (HUEFS)	BA05	47998070	606.7	174074	73999	18869	40603	35.7	142	111	77 (20)	30 (7)	4 (4)	0.815745			287	6/3	3.31383	1.66328	44.6747	96307	77767	30.8	55.3253
		Brongniartieae-Genist.	Poecilanthe parviflora	H.C. de Lima 2816 (RB)	RB09	46815610	1570.6	160576	88802	19404	26185	35.6	128	111	77 (6)	30 (7)	4 (4)	0.79713			303		4.41547	2.07975	44.0707	89809	70767	30.4	55.9293
		Brongniartieae-Genist.	Tabaroa caatingicola	D.Cardoso 4785 (HUEFS)	BA01	48317392	2486.1	171932	98188	20600	26572	34.1	128	111	77 (6)	30 (7)	4 (4)	0.74448			303		10.3357	1.6325	47.8846	89603	82329	27.8	52.1154
		Brongniartieae-Genist.	Harpalyce brasiliana	D.Cardoso 4746 (HUEFS)	MG11	48300070	714.1	166140	93711	19501	26464	35.1	128	111	77 (6)	30 (7)	4 (4)	0.770435			301		6.1929	1.61803	46.0467	89638	76502	29.4	53.9533
		Leptolobieae-Genist.	Diplotropis ferruginea	D.Cardoso 4739 (HUEFS)	MG04	48286512	1109.9	161430	90962	18790	25839	36.2	128	111	77 (6)	30 (7)	4 (4)	0.792913			308	4/2	3.46483	2.26121	44.4992	89595	71835	31.6	55.5008
		Leptolobieae-Genist.	Leptolobium dasycarpum	D.Cardoso 4741 (HUEFS)	MG06	48357638	3190.5	162998	91633	19465	25950	35.8	128	111	77 (6)	30 (7)	4 (4)	0.785286			308		5.42292	2.70197	44.9502	89730	73268	30.7	55.0498
		Leptolobieae-Genist.	Bowdichia virgilioides	L.F.G.Silva 30 (RB)	RB16	48396272	1608.7	163078	92071	19193	25907	35.9	128	111	77 (6)	30 (7)	4 (4)	0.7849			308		4.92451	2.83733	45.0331	89639	73439	30.9	54.9669
		Camoensieae-Genist.	Camoensia scandens	D.Cardoso 2356 (HUEFS)	RB32	48398224	634.5	127752				35.5	110	111	77	30	4	0.861043		clpP intron	31	8/4	1.8896	1.80036	41.6776	74508	53244	30.4	58.3224
		Genisteae	Lupinus albus		NC_026681.1			154140	82266	15864	28005	36.5	128	111	77 (6)	30 (7)	4 (4)	0.830414	rps16		288	4/2	0.780909	2.02085	41.9223	89521	64619	32.3	58.0777
		Genisteae	Genista tinctoria		NC_047375.1			152222	82438	18078	25853	36.8	128	111	77 (6)	30 (7)	4 (4)	0.840877	rps16		288	4/2	0.948017	1.84222	41.1747	89545	62677	32.5	58.8253
		Sophoreae	Thermopsis alpina		NC_047399.1			153353	83260	17543	26275	36.5	129	111	77 (7)	30 (7)	4 (4)	0.841196			288	6/3	1.00962	2.05622	41.591	89572	63781	32.3	58.409
		Sophoreae	Maackia fauriei		NC_034774.1			154541	85140	18413	25494	36.5	128	111	77 (6)	30 (7)	4 (4)	0.828259	rps16		287	6/3	1.44134	1.95278	42.1222	89445	65096	32	57.8778
		Sophoreae	Sophora alopecuroides		NC_036102.1			154108	84221	18139	25874	36.6	128	111	77 (6)	30 (7)	4 (4)	0.830586			287	6/3	1.0551	1.54171	41.7752	89729	64379	32.2	58.2248
		Amorpheae	Amorpha roemeriana†	I.S. Choi 1906004 (TEX-LL)	AMRA	48308782	1094.2	158322	88117	18591	25807	36	128	111	77 (6)	30 (7)	4 (4)	0.808479			287	6/3	1.64962	1.93714	43.3496	89690	68632	31.5	56.6504
		Dalbergieae	Poiretia bahiana	D.Cardoso 4795 (HUEFS)	BA08	48360074	3793.6	154553	85298	18569	25343	36.2	128	111	77 (6)	30 (7)	4 (4)	0.828195			108		1.51846	1.67711	41.9927	89652	64901	31.6	58.0073
		Dalbergieae	Zornia myriadena		BA12	48283104	4598.8	153936	84707	18751	25239	36.1	128	111	77 (6)	30 (7)	4 (4)	0.831514			108		1.30695	1.53927	41.833	89540	64396	31.2	58.167
		Dalbergieae	Ctenoodon histrix	L.P. de Queiroz 4451 (HUEFS)	BA10	48164860	4189.9	156400	85901	19143	25678	35.9	128	111	77 (6)	30 (7)	4 (4)	0.818414			287		1.84208	1.69367	42.7666	89513	66887	31.2	57.2334
		Dalbergieae	Geoffroea spinosa	D.Cardoso 3830 (RB)	RB02	48198670	1233.3	158987	88615	19018	25677	36.2	128	111	77 (6)	30 (7)	4 (4)	0.805097			287		1.9796	1.86258	43.6665	89563	69424	31.5	56.3335
		Dalbergieae	Centrolobium microchaete	D.Cardoso 3799 (RB)	RB04	48184724	1384.6	158908	88581	19035	25646	36.2	128	111	77 (6)	30 (7)	4 (4)	0.805498			287		1.72592	1.77695	43.6271	89581	69327	31.6	56.3729
		Dalbergieae	Grazielodendron riodocensis	D.Cardoso 2219 (RB)	RB05	48401596	1868.9	158235	88200	18733	25651	36.4	128	111	77 (6)	30 (7)	4 (4)	0.808923			287		1.93915	1.72796	43.5934	89255	68980	31.8	56.4066
		Baphieae	Baphia racemosa	T.-S.Yi 15504 (KUN)	NC_047397.1			156237	84688	18441	26554	35.7	129	110	76 (7)	30 (8)	4 (4)	0.825669	rps16		287		2.00103	1.91775	42.5591	89744	66493	31.1	57.4409
		Indigoferoids-Millettioids	Indigofera miniata†	C. Lee 1142 (TEX_LL)	INMA	46049316	2016	159935	90400	18897	25319	35.8	128	111	77 (6)	30 (7)	4 (4)	0.800325			321		2.48633	1.46565	44.4868	88785	71150	31	55.5132
		Millettieae	Deguelia utilis	H.C. de Lima 9026 (RB)	RB39	48417126	548.4	153594	84028	18526	25520	34.7	128	111	77 (6)	30 (7)	4 (4)	0.833366			288	4/2	1.02128	1.87157	41.583	89725	63869	29.8	58.417
		Diocleae	Galactia jussiaeana	L.P. de Queiroz 12313 (HUEFS)	BA13	46773236	3730.2	157964	77712	19028	30612	34.8	135	111	77 (13)	30 (7)	4 (4)	0.854625			76	4/2	1.77932	1.31604	41.9437	91708	66256	29.5	58.0563
		Indigoferoids-Millettioids	Canavalia villosa†	R.K. Jansen 2001 (TEX-LL)	CAVS	46869862	2487	158532	78221	18997	30657	34.5	135	111	77 (13)	30 (7)	4 (4)	0.851563			76	4/2	2.82542	1.21212	41.9051	92099	66433	29	58.0949
		Desmodieae	Lespedeza bicolor		NC_046836.1			148930	82338	18938	23827	35	128	111	77 (6)	30 (7)	4 (4)	0.859464		rps12, rpl2	287		1.12387	2.25334	39.7959	89662	59268	30	60.2041
		Phaseoleae	Vigna unguiculata		NC_018051.1			152415	80764	18483	26584	35.2	129	111	77 (7)	30 (7)	4 (4)	0.846373	rps16, rpl33		287		0.840016	2.89913	40.767	90280	62135	30.9	59.233
		Phaseoleae	Pachyrhizus erosus		NC_026682.1			151947	83605	18342	25000	35.3	129	111	77 (7)	30 (7)	4 (4)	0.84898			287		1.3612	1.74167	41.0044	89642	62305	30.7	58.9956
		Phaseoleae	Glycine max		NC_007942.1			152218	83175	17895	25574	35.4	128	111	77 (6)	30 (7)	4 (4)	0.840899			287		1.07861	1.99378	41.2468	89433	62785	30.8	58.7532
		Psoraleeae	Cullen corylifolium		NC_042700.1			153114	84101	17899	25557	35.3	128	111	77 (6)	30 (7)	4 (4)	0.835978			287		1.14145	1.79371	40.6096	90935	62179	30.4	59.3904
		robinioid	Sesbania grandiflora		NC_047382.1			157345	87395	18880	25535	35.4	129	111	77 (7)	30 (7)	4 (4)	0.819854			285	reversion of 50 kb inversion	1.29429	1.89591	43.0208	89654	67691	30.8	56.9792
		robinioid	Lotus japonicus		NC_002694.1			150519	81936	18271	25156	36	128	111	77 (6)	30 (7)	4 (4)	0.850391			274		0.689996	1.62408	40.6195	89379	61140	31.4	59.3805
		robinioid	Robinia pseudoacacia		NC_026684.1			154835	86172	19003	24830	35.9	126	110	76 (5)	30 (7)	4 (4)	0.813769	rps16	rps12	287	4/2	0.912273	1.91608	43.0523	88175	66660	31.5	56.9477
		IRLC	Glycyrrhiza lepidota		NC_034229.1			127939				34.2	110	110	76	30	4	0.859785	rps16	clpP intron, rps12	268		2.65595	1.91888	42.6555	73366	54573	28.7	57.3445
		IRLC	Wisteria floribunda		NC_027677.1			130960				34.3	110	110	76	30	4	0.839951	rps16	clpP intron 1	302	2/1	2.98183	1.77688	43.2025	74382	56578	28.9	56.7975
		IRLC	Cicer arietinum		NC_011163.1			125319				33.9	110	110	76	30	4	0.87776	rps16	clpP intron 1, rps12	32; 117		1.64381	2.45214	41.3593	73488	51831	28.3	58.6407
		IRLC	Trifolium repens		NC_024036.1			132120				34.3	110	110	75	31	4	0.832576	rps16, accD	clpP intron 1, rps12		13/11	2.13972	9.0327	45.8137	71591	60529	29.3	54.1863
		IRLC	Lens culinaris		NC_027152.1			122967				34.4	110	110	76	30	4	0.894549	rps16	clpP intron 1, rps12	37; 91	6/3	1.88912	2.68365	40.2913	73422	49545	29.2	59.7087
		IRLC	Medicago minima		NC_042849.1			132296	83399	30401	9248	34.5	117	109	76 (2)	30 (2)	4 (3)	0.88438	rps16	clpP intron 1, rps12, rpoC1	33	4/2	3.15162	2.49252	41.4381	77475	54821	28.7	58.5619
		IRLC	Medicago radiata		NC_042854.1			124564				33.9	110	110	76	30	4	0.88308	rps16	clpP intron 1, rps12	29; 198		1.62005	2.03911	41.2671	73160	51404	28.1	58.7329
		IRLC	Astragalus mongholicus		NC_029828.1			123582				34.1	110	110	76	30	4	0.890097	rps16	clpP intron 1, rps12	48		1.22024	1.5868	41.2795	72568	51014	28.5	58.7205
		IRLC	Carmichaelia australis		NC_035957.1			122805				34.3	110	110	76	30	4	0.895729	rps16	clpP intron 1, rps12	46		0.71984	1.49831	40.8452	72645	50160	28.7	59.1548
		IRLC	Lessertia frutescens		NC_036151.1			122700				34.2	110	110	76	30	4	0.896496	rps16	clpP intron 1, rps12, atpF	48		0.718826	1.50937	41	72393	50307	28.5	59
		IRLC	Caragana korshinskii		NC_035229.1			129331				34.4	111	110	76	31	4	0.858263	rps16	clpP intron 1, rps12	90		2.79902	3.03639	43.5031	73068	56263	29	56.4969
		IRLC	Tibetia liangshanensis		NC_036109.1			123372				34.7	110	110	76	30	4	0.891612	rps16	clpP intron, rps12	32; 72		1.86833	2.19823	40.9437	72859	50513	29.3	59.0563
		IRLC	Hedysarum taipeicum		NC_046493.1			126699				35.1	110	110	76	30	4	0.868199	rps16	clpP intron 1, rps12			8.54071	10.0751	46.088	68306	58393	30.7	53.912
† DNA was extracted by the method of Doyle and Doyle (Doyle and Doyle, 1987) using 3% polyvinylpyrrolidone in the extraction buffer
‡ Select changes are reported here and in corresponding figure 1
bp, base pair; IR, inverted repeat
taxa in shaded region represent the 50-kb inversion clade
